# Using the basic reproduction ratio to quantify transmission and identify data gaps for epizootic haemorrhagic disease virus

**DOI:** 10.1101/2024.07.18.604050

**Authors:** Simon Gubbins

## Abstract

Epizootic haemorrhagic disease virus (EHDV) is an arbovirus transmitted by *Culicoides* biting midges that has recently emerged in Europe. Here, the basic reproduction ratio (*R*_0_) was used to quantify the transmission of EHDV and its dependence on temperature for cattle and deer. Using data from the published literature the parameters needed to calculate *R*_0_ were estimated with Bayesian methods to incorporate uncertainty in the calculations. The Sobol method of sensitivity analysis was used to determine the parameters having the greatest influence on *R*_0_ and, hence, to identify important data gaps. Depending on the strain the maximum *R*_0_ for EHDV varied from 0.7 to 2.5 in cattle and 1.3 to 4.3 in deer. The maximum *R*_0_ occurred at temperatures between 22 and 25 °C, while the lowest temperature at which *R*_0_ exceeded one was between 16 and 20 °C. The sensitivity analysis identified the threshold temperature for virus replication, the probability of transmission from host to vector and the vector to host ratio as the most important parameters influencing *R*_0_. Furthermore, there are only limited data on EHDV in European deer species and on transmission in wildlife and at the livestock/wildlife interface. These data gaps should be the focus of future research.
