## Supplementary material for "Using the basic reproduction ratio to quantify transmission and identify data gaps for epizootic haemorrhagic disease virus": Previously published data used in analyses

### Sheet: EIP data
expt	route	sero	T	dpf	nTested	nPositive
1	membrane	1	20	1	10	0
1	membrane	1	20	2	10	0
1	membrane	1	20	3	10	0
1	membrane	1	20	4	10	0
1	membrane	1	20	8	10	0
1	membrane	1	20	12	10	3
1	membrane	1	20	16	10	7
1	membrane	1	20	20	14	8
1	membrane	1	20	24	16	9
1	membrane	1	25	1	10	0
1	membrane	1	25	2	10	0
1	membrane	1	25	3	10	0
1	membrane	1	25	4	10	0
1	membrane	1	25	6	10	3
1	membrane	1	25	8	10	4
1	membrane	1	25	10	10	7
1	membrane	1	25	12	16	12
1	membrane	1	25	14	26	23
1	membrane	1	30	1	10	1
1	membrane	1	30	2	10	4
1	membrane	1	30	3	10	6
1	membrane	1	30	4	10	4
1	membrane	1	30	6	10	6
1	membrane	1	30	8	10	8
1	membrane	1	30	10	10	6
1	membrane	1	30	12	16	13
1	membrane	1	30	14	18	15
2	membrane	2	20	1	8	0
2	membrane	2	20	2	10	0
2	membrane	2	20	3	10	0
2	membrane	2	20	4	10	0
2	membrane	2	20	8	10	0
2	membrane	2	20	12	10	0
2	membrane	2	20	16	10	3
2	membrane	2	20	20	31	7
2	membrane	2	20	24	49	12
2	membrane	2	25	1	8	0
2	membrane	2	25	2	10	0
2	membrane	2	25	3	10	0
2	membrane	2	25	4	10	0
2	membrane	2	25	6	15	2
2	membrane	2	25	8	12	4
2	membrane	2	25	10	12	5
2	membrane	2	25	12	30	12
2	membrane	2	25	14	37	18
2	membrane	2	30	1	6	0
2	membrane	2	30	2	10	0
2	membrane	2	30	3	10	0
2	membrane	2	30	4	10	1
2	membrane	2	30	6	10	3
2	membrane	2	30	8	10	5
2	membrane	2	30	10	13	5
2	membrane	2	30	12	27	14
2	membrane	2	30	14	24	15
3	membrane	7	20	1	10	3
3	membrane	7	20	2	10	0
3	membrane	7	20	3	10	0
3	membrane	7	20	4	10	0
3	membrane	7	20	8	9	0
3	membrane	7	20	12	10	7
3	membrane	7	20	16	10	7
3	membrane	7	20	20	23	23
3	membrane	7	20	24	24	17
3	membrane	7	25	1	10	0
3	membrane	7	25	2	10	0
3	membrane	7	25	3	10	0
3	membrane	7	25	4	10	0
3	membrane	7	25	6	10	5
3	membrane	7	25	8	10	7
3	membrane	7	25	10	10	5
3	membrane	7	25	12	15	14
3	membrane	7	25	14	20	17
3	membrane	7	30	1	10	0
3	membrane	7	30	2	10	0
3	membrane	7	30	3	10	5
3	membrane	7	30	4	10	8
3	membrane	7	30	6	10	8
3	membrane	7	30	8	10	10
3	membrane	7	30	10	10	8
3	membrane	7	30	12	15	15
3	membrane	7	30	14	20	19
4	deer	7	20	1	10	0
4	deer	7	20	2	10	0
4	deer	7	20	3	10	0
4	deer	7	20	4	10	0
4	deer	7	20	8	10	0
4	deer	7	20	12	11	2
4	deer	7	20	16	10	1
4	deer	7	20	20	15	0
4	deer	7	20	24	37	9
4	deer	7	25	1	8	0
4	deer	7	25	2	6	0
4	deer	7	25	3	10	0
4	deer	7	25	4	10	1
4	deer	7	25	6	10	0
4	deer	7	25	8	10	4
4	deer	7	25	10	10	4
4	deer	7	25	12	18	7
4	deer	7	25	14	31	9
4	deer	7	30	1	7	0
4	deer	7	30	2	8	1
4	deer	7	30	3	10	1
4	deer	7	30	4	9	0
4	deer	7	30	6	10	2
4	deer	7	30	8	10	5
4	deer	7	30	10	10	2
4	deer	7	30	12	17	7
4	deer	7	30	14	40	15
5	membrane	1	15	0	10	0
5	membrane	1	15	2	10	0
5	membrane	1	15	4	10	0
5	membrane	1	15	6	10	0
5	membrane	1	15	8	10	0
5	membrane	1	15	10	10	0
5	membrane	1	15	12	10	0
5	membrane	1	15	14	10	0
5	membrane	1	15	16	10	0
5	membrane	1	15	18	10	0
5	membrane	1	15	20	10	0
5	membrane	1	15	22	10	0
5	membrane	1	15	24	10	0
5	membrane	1	15	26	10	0
5	membrane	1	15	28	10	0
5	membrane	1	20	0	10	0
5	membrane	1	20	2	10	0
5	membrane	1	20	4	10	0
5	membrane	1	20	6	10	0
5	membrane	1	20	8	10	0
5	membrane	1	20	10	10	0
5	membrane	1	20	12	10	2
5	membrane	1	20	14	10	2
5	membrane	1	20	16	10	2
5	membrane	1	20	18	10	6
5	membrane	1	20	20	10	6
5	membrane	1	20	22	10	4
5	membrane	1	20	24	10	3
5	membrane	1	20	26	10	8
5	membrane	1	20	28	10	5
5	membrane	1	25	0	10	0
5	membrane	1	25	1	10	0
5	membrane	1	25	2	10	8
5	membrane	1	25	3	10	9
5	membrane	1	25	4	10	10
5	membrane	1	25	5	10	10
5	membrane	1	25	6	10	10
5	membrane	1	25	7	10	10
5	membrane	1	25	8	10	9
5	membrane	1	25	9	10	10
5	membrane	1	25	10	10	10
5	membrane	1	25	12	10	10
5	membrane	1	25	15	10	10
5	membrane	1	30	0	10	0
5	membrane	1	30	1	10	0
5	membrane	1	30	2	10	8
5	membrane	1	30	3	10	6
5	membrane	1	30	4	10	8
5	membrane	1	30	5	10	10
5	membrane	1	30	6	10	8
5	membrane	1	30	7	10	10
5	membrane	1	30	8	10	10
5	membrane	1	30	9	10	10
5	membrane	1	30	10	10	7

### Sheet: Pr(H to V) data
expt	sero	nPositive	nTested
1	1	8	349
2	2	32	522
3	3	8	585
4	4	1	33
5	5	16	624
6	6	7	363
7	7	50	406
8	8	3	495
9	6	6	962
10	6	1	56
11	6	2	89
12	7	5	160
13	7	0	59

### Sheet: Duration of viraemia (cattle)
expt	sero	tmin	tmax	n
1	2	0	7	46
1	2	7	14	24
1	2	14	21	6
1	2	21	28	4
1	2	28	35	1
1	5	0	7	31
1	5	7	14	3
1	5	21	21	1
1	5	28	35	1
1	7	7	14	1
1	8	0	7	12
2	1	15	19	1
2	2	9	12	1
3	7	31	39	1
3	7	4	6	1
3	7	3	5	1
3	7	8	13	1
4	7	6	11	2
4	7	4	9	2
4	7	1	7	1
5	8	1	8	1
5	8	10	16	1
5	8	15	Inf	1
5	8	5	11	1

### Sheet: Duration of viraemia (deer)
expt	sero	tmin	tmax	dead
1	2	6	Inf	1
1	2	4	Inf	1
1	2	11	Inf	1
1	2	20	Inf	0
1	2	20	Inf	0
1	2	20	Inf	0
1	2	4	8	0
1	2	20	Inf	0
1	2	6	Inf	1
1	2	17	21	0
1	2	10	Inf	1
1	2	17	21	0
1	2	13	17	0
1	2	13	17	0
1	2	20	Inf	0
1	2	20	Inf	0
2	7	2	Inf	1
2	7	36	39	0
2	7	4	Inf	1
2	7	4	Inf	1
2	7	4	Inf	1
2	7	29	32	0
3	6	9	Inf	1
3	6	9	Inf	1
3	6	14	Inf	0
3	6	16	Inf	0
3	6	1	Inf	1

### Sheet: Biting rate
T	a
13.0254	0.070922
17.1824	0.121986
21.0624	0.207092
27.067	0.276596
30.0231	0.333333
33.9954	0.387234

### Sheet: Vector mortality rate
T	L	mu
10.9245	42.8776	0.0233222
10.5246	39.5139	0.0253076
11.1644	11.0851	0.0902114
11.6176	10.434	0.0958403
12.2574	14.9913	0.0667053
13.1371	28.9887	0.0344962
14.5234	39.8394	0.0251008
14.1235	25.0825	0.0398685
14.1768	19.7656	0.0505929
14.0168	20.1997	0.0495058
13.2971	18.7891	0.0532225
13.6436	14.2318	0.0702653
14.6033	17.27	0.057904
13.1105	12.1701	0.0821683
13.1904	9.13194	0.109506
13.7236	6.74479	0.148263
13.8036	8.04688	0.124272
13.8302	9.67448	0.103365
14.3367	8.80642	0.113553
14.4967	9.24045	0.10822
14.4967	6.41927	0.155781
14.5767	10	0.1
14.9232	11.7361	0.0852071
15.6163	13.2552	0.075442
16.2028	14.1233	0.0708052
15.2431	9.13194	0.109506
15.5364	8.58941	0.116422
15.3231	7.28733	0.137225
15.5097	7.39583	0.135211
15.8829	7.39583	0.135211
16.1762	7.28733	0.137225
16.9759	6.41927	0.155781
17.1358	3.7066	0.269789
17.3225	7.61285	0.131357
17.5624	6.63628	0.150687
17.9089	3.48958	0.286567
18.6554	10.7595	0.0929407
18.6287	7.07031	0.141436
18.8686	5.00868	0.199653
19.0019	4.46615	0.223907
19.9883	4.03212	0.248009
20.868	5.22569	0.191362
21.0279	4.46615	0.223907
20.708	3.7066	0.269789
21.5878	1.75347	0.570297
21.4545	2.62153	0.381457
21.4811	3.27257	0.30557
21.5611	3.8151	0.262116
21.801	3.27257	0.30557
22.1476	3.05556	0.327273
22.8673	3.59809	0.277925
22.7607	2.51302	0.397927
23.2406	3.48958	0.286567
23.1073	2.73003	0.366296
23.2672	2.07899	0.481002
23.1339	1.86198	0.537063
23.7204	1.86198	0.537063
23.8004	3.16406	0.316049
24.0136	2.40451	0.415884
24.1736	2.51302	0.397927
24.4668	1.53646	0.650847
24.92	1.42795	0.700304
25.1333	2.07899	0.481002
25.2666	2.73003	0.366296
25.3199	1.53646	0.650847
25.4798	1.97049	0.507489
25.7464	1.53646	0.650847
25.6931	2.1875	0.457143
25.933	1.75347	0.570297
26.2263	0.993924	1.00611
26.3862	1.53646	0.650847
27.026	1.64497	0.607916
28.279	1.31944	0.757895

### Sheet: Notes
Notes for "EIP data"
expt	1-4: data from Tables 1-4 in Ruder et al. (2015) J Med Entomol 52(5) 1050-1059
	5: data from Figure 1 in Wittmann et al. (2002) Med Vet Entomol 16, 147-156
route	membrane: oral infection via membrane feeding on virus-spiked deer (expts 1-3) or cattle (expt 5) blood
	deer: oral infection via feeding on a viraemic deer (expt 4)
sero	EHDV serotype (1*, 2 or 7)
T	rearing temperature (oC)
dpf	days post feeding
nTested	no. midges tested
nPositive	no. midges with a fully disseminated infection; defined in expt 1-4 as >2.7 log10 TCID50 and in expt 5 as >2.5 log10 TCID50 when tested
*Note: the strains of EHDV-1 are not the same in Wittmann et al. (2002) and Ruder et al. (2015)
Notes for "Pr(H to V) data"
expt	1-8: data from Table 4 in Paweska et al. (2005) Med Vet Entomol 19, 200-207
	9: data from Table I in Federici et al. (2016) Vet Ital 52, 271-279
	10-13: data from Table 1 in Maurer et al. (2021) Schweizer Arch Tierheilkd 164, 60-70
sero	EHDV serotype (1-8; note: serotype 3 is now recognised as the same as serotype 1)
nPositive	no. positive midges
nTested	no. midges tested
Notes for "Duration of viraemia (cattle)"
expt	1: data from Table 6 in Savini et al. (2011) Res Vet Sci 91, 1-17
	2: data from Table 1 in Aradaib et al. (1994) J Vet Diag Invest 6, 489-492
	3: data from Figure 4 in Eschbaumer et al. (2012) Vet Microbiol 159, 298-306
	4: data from Table III in Ruder et al. (2015) Vet Ital 51, 289-299
	5: data from Table I in Spedicato et al. (2024) Vet Ital AOP
sero	EHDV serotype
tmin	shortest duration of viraemia (based on sampling frequency)
tmax	longest duration of viraemia (based on sampling frequency); note "Inf" indicates the animal was viraemic at the end of the experiment
n	number of animals
Notes for "Duration of viraemia (deer)"
expt	1: data from Table 1 in Quist et al. (1997) J Wildlife Dis 33, 584-599
	2: data from Table 1 in Ruder et al. (2012) J Wildlife Dis 48, 676-685
	3: data from Table I in Ruder et al. (2016) Vet Pathol 53, 574-584
sero	EHDV serotype
tmin	shortest duration of viraemia (based on sampling frequency)
tmax	longest duration of viraemia (based on sampling frequency); note "Inf" indicates the animal was viraemic when it died or at the end of the experiment
dead	whether (1) or not (0) the animal succumbed to disease
All data are for individual animals
Notes for "Biting rate"
data extracted from bottom panel of Figure 1 in Mullens et al. (2004) Vet Ital 40, 160-166 using https://automeris.io/WebPlotDigitizer
T	environmental temperature (oC)
a	reciprocal of time interval between blood meals
Notes for "Vector mortality rate"
data extracted from Figure 9 in Gerry & Mullens (2000) J Med Entomol 37, 675-688 using https://automeris.io/WebPlotDigitizer
T	environmental temperature (oC)
L	vector lifespan (days)
mu	mortality rate (i.e. reciprocal of lifespan)
